# Etiology and antimicrobial resistance of bovine mastitis pathogens in North-Eastern Zimbabwe: Emerging threats and management gaps

**DOI:** 10.1101/2025.08.01.668064

**Authors:** Peter Katsande, Jianwen Liu, Min Zhou, Bamusi Saidi, Claudius Gufe, Crispen Rapangana, Addmore Waniwa, Tsamwi N Gurira, Shuvai Musari, Pious V Makaya, Chenai S Majuru

**Author notes:** Correspondence: Peter Katsande. These authors contributed equally to this work and share first authorship (Peter Katsande, Jianwen Liu).

## Abstract

Bovine mastitis, a significant challenge for dairy farming in Zimbabwe, affects milk production, animal health, and economic viability. This study investigated the etiology, prevalence and antimicrobial resistance of mastitis pathogens in dairy farms in the north-eastern regions of Zimbabwe. Of the 256 cows tested, 36.3% showed signs of mastitis, predominantly subclinical (28.1%). Key pathogens isolated included *Staphylococcus spp*. (34.4%), *Streptococcus spp*. (26.9%), and *Escherichia coli* (18.3%). Notably, *Candida spp*. and *Corynebacterium bovis* were identified for the first time as mastitis pathogens in Zimbabwe. The detection of *Candida spp*. underscores the impact of prolonged antibiotic use, which disrupts bacterial flora and promotes fungal infections, while the presence of *Corynebacterium bovis* highlights hygiene deficiencies in milking practices. Alarmingly, 25% of *Staphylococcus* isolates were multidrug-resistant (MDR), including methicillin-resistant *Staphylococcus aureus* (MRSA). Resistance to commonly used antimicrobials such as tetracycline and trimethoprim-sulfamethoxazole was widespread, further complicating treatment options. This study emphasizes the need for improved hygiene practices, routine screening, and antimicrobial stewardship to manage mastitis and curb the spread of resistance.
