## Supplementary Metadata and AST results for "Etiology and antimicrobial resistance of bovine mastitis pathogens in North-Eastern Zimbabwe: Emerging threats and management gaps"

### Sheet: Sheet1
	Central Veterinary Laboratory

### Sheet: Farms
Farm name	Latitude	Longitude	Province	District	Cow ID	Breed	Sample ID	Date of collection	Date of test	Isolate name	Isolate ID
Kunatsa Estate	-16.9957	31.229	Mash_Cent	Bindura	KE-001	Holstein	KE-001	2024-02-12	2024-02-13	Corynebacterium bovis	MC01
Kunatsa Estate	-16.9957	31.229	Mash_Cent	Bindura	KE-004	Holstein	KE-004	2024-02-12	2024-02-13	NG
Kunatsa Estate	-16.9957	31.229	Mash_Cent	Bindura	KC-009	Holstein	KC-009	2024-02-12	2024-02-13	NG
Kunatsa Estate	-16.9957	31.229	Mash_Cent	Bindura	KC-016	Holstein	KC-016	2024-02-12	2024-02-13	E.coli	ME01
Kunatsa Estate	-16.9957	31.229	Mash_Cent	Bindura	KD-007	Holstein	KE-007	2024-02-12	2024-02-13	S.aureus	MS01
Kunatsa Estate	-16.9957	31.229	Mash_Cent	Bindura	KD-008	Holstein-Friesian	KD-008	2024-02-12	2024-02-13	NG
Kunatsa Estate	-16.9957	31.229	Mash_Cent	Bindura	KD-009	Holstein	KD-009	2024-02-12	2024-02-13	NG
Kunatsa Estate	-16.9957	31.229	Mash_Cent	Bindura	KD-010	Holstein	KD-010	2024-02-12	2024-02-13	Str.Dysgalactiae	MSR01
Kunatsa Estate	-16.9957	31.229	Mash_Cent	Bindura	KD-011	Holstein-Friesian	KD-011	2024-02-12	2024-02-13	NG
Kunatsa Estate	-16.9957	31.229	Mash_Cent	Bindura	KA-004	Holstein	KA-004	2024-02-12	2024-02-13	S.aureus	MS02
Kunatsa Estate	-16.9957	31.229	Mash_Cent	Bindura	KA-005	Holstein-Friesian	KA-005	2024-02-12	2024-02-13	NG
Kunatsa Estate	-16.9957	31.229	Mash_Cent	Bindura	KB-001	Holstein	KB-001	2024-02-12	2024-02-13	S.aureus	MS04
Kunatsa Estate	-16.9957	31.229	Mash_Cent	Bindura	KB-002	Holstein	KB-002	2024-02-12	2024-02-13	S. intermedius	MS05
Kunatsa Estate	-16.9957	31.229	Mash_Cent	Bindura	KB-003	Holstein	KB-003	2024-02-12	2024-02-13	E.coli	ME02
Kunatsa Estate	-16.9957	31.229	Mash_Cent	Bindura	KB-004	Holstein	KB-004	2024-02-12	2024-02-13	NG
Kunatsa Estate	-16.9957	31.229	Mash_Cent	Bindura	KB-005	Holstein-Friesian	KB-005	2024-02-12	2024-02-13	NG
Kunatsa Estate	-16.9957	31.229	Mash_Cent	Bindura	KB-007	Holstein	KB-007	2024-02-12	2024-02-13	E.coli	ME04
Kunatsa Estate	-16.9957	31.229	Mash_Cent	Bindura	KB-008	Holstein	KB-008	2024-02-12	2024-02-13	S.aureus	MS06
Kunatsa Estate	-16.9957	31.229	Mash_Cent	Bindura	KB-009	Holstein	KB-009	2024-02-12	2024-02-13	NG
Kunatsa Estate	-16.9957	31.229	Mash_Cent	Bindura	KC-001	Holstein	KC-001	2024-02-12	2024-02-13	S.aureus	MS08
Kunatsa Estate	-16.9957	31.229	Mash_Cent	Bindura	KC-002	Holstein	KC-002	2024-02-12	2024-02-13	NG
Kunatsa Estate	-16.9957	31.229	Mash_Cent	Bindura	KC-003	Holstein	KC-003	2024-02-12	2024-02-13	S. intermedius	MS10
Kunatsa Estate	-16.9957	31.229	Mash_Cent	Bindura	KC-004	Holstein	KC-004	2024-02-12	2024-02-13	NG
Kunatsa Estate	-16.9957	31.229	Mash_Cent	Bindura	KC-005	Holstein	KC-005	2024-02-12	2024-02-13	NG
Kunatsa Estate	-16.9957	31.229	Mash_Cent	Bindura	KC-006	Holstein	KC-006	2024-02-12	2024-02-13	NG
Kunatsa Estate	-16.9957	31.229	Mash_Cent	Bindura	KC-007	Holstein	KC-007	2024-02-12	2024-02-13	NG
Kunatsa Estate	-16.9957	31.229	Mash_Cent	Bindura	KC-008	Holstein	KC-008	2024-02-12	2024-02-13	NG
Kunatsa Estate	-16.9957	31.229	Mash_Cent	Bindura	KC-009	Holstein	KC-009	2024-02-12	2024-02-13	NG
Kunatsa Estate	-16.9957	31.229	Mash_Cent	Bindura	KC-010	Holstein	KC-010	2024-02-12	2024-02-13	NG
Kunatsa Estate	-16.9957	31.229	Mash_Cent	Bindura	KA-006	Holstein	KA-006	2024-02-12	2024-02-13	S. epidermidis	MSE01
Kunatsa Estate	-16.9957	31.229	Mash_Cent	Bindura	KA-007	Holstein	KA-007	2024-02-12	2024-02-13	NG
Kunatsa Estate	-16.9957	31.229	Mash_Cent	Bindura	KA-008	Holstein	KA-008	2024-02-12	2024-02-13	NG
Kunatsa Estate	-16.9957	31.229	Mash_Cent	Bindura	KA-009	Holstein	KA-009	2024-02-12	2024-02-13	NG
Kunatsa Estate	-16.9957	31.229	Mash_Cent	Bindura	KA-010	Holstein	KA-010	2024-02-12	2024-02-13	NG
Kunatsa Estate	-16.9957	31.229	Mash_Cent	Bindura	KA-011	Holstein	KA-011	2024-02-12	2024-02-13	NG
Kunatsa Estate	-16.9957	31.229	Mash_Cent	Bindura	KA-012	Holstein	KA-012	2024-02-12	2024-02-13	NG
Kunatsa Estate	-16.9957	31.229	Mash_Cent	Bindura	KA-013	Holstein	KA-013	2024-02-12	2024-02-13	S. aureus	MS11
Kunatsa Estate	-16.9957	31.229	Mash_Cent	Bindura	KA-014	Holstein	KA-014	2024-02-12	2024-02-13	S. aureus	MS12
Kunatsa Estate	-16.9957	31.229	Mash_Cent	Bindura	KD-012	Holstein	KD-012	2024-02-12	2024-02-13	NG
Kunatsa Estate	-16.9957	31.229	Mash_Cent	Bindura	KD-013	Holstein	KD-013	2024-02-12	2024-02-13	NG
Kunatsa Estate	-16.9957	31.229	Mash_Cent	Bindura	KD-016	Holstein-Friesian	KD-016	2024-02-12	2024-02-13	S. aureus	MS17
Kunatsa Estate	-16.9957	31.229	Mash_Cent	Bindura	KD-017	Holstein	KD-017	2024-02-12	2024-02-13	NG
Kunatsa Estate	-16.9957	31.229	Mash_Cent	Bindura	KD-018	Holstein	KD-018	2024-02-12	2024-02-13	NG
Kunatsa Estate	-16.9957	31.229	Mash_Cent	Bindura	KD-019	Holstein-Friesian	KD-019	2024-02-12	2024-02-13	NG
Kunatsa Estate	-16.9957	31.229	Mash_Cent	Bindura	KD-020	Holstein-Friesian	KD-020	2024-02-12	2024-02-13	NG
Kunatsa Estate	-16.9957	31.229	Mash_Cent	Bindura	KD-021	Holstein	KD-021	2024-02-12	2024-02-13	E.faecium	MEN01
Kunatsa Estate	-16.9957	31.229	Mash_Cent	Bindura	KE-005	Holstein	KE-005	2024-02-12	2024-02-13	Enterobacter cloacae	MENB01
Kunatsa Estate	-16.9957	31.229	Mash_Cent	Bindura	KE-006	Holstein	KE-006	2024-02-12	2024-02-13	NG
Kunatsa Estate	-16.9957	31.229	Mash_Cent	Bindura	KE-007	Holstein-Friesian	KE-007	2024-02-12	2024-02-13	NG
Kunatsa Estate	-16.9957	31.229	Mash_Cent	Bindura	KE-008	Holstein	KE-008	2024-02-12	2024-02-13	Corynebacterium bovis	MC02
Kunatsa Estate	-16.9957	31.229	Mash_Cent	Bindura	KE-009	Holstein	KE-009	2024-02-12	2024-02-13	NG
Kunatsa Estate	-16.9957	31.229	Mash_Cent	Bindura	KE-010	Holstein-Friesian	KE-010	2024-02-12	2024-02-13	S. aureus	MS19
Riverview farm	-17.2063	31.3204	Mash_Cent	Bindura	RK1	Jersey	RK1	2024-03-11	2024-03-12	E.coli	ME05
Riverview farm	-17.2063	31.3204	Mash_Cent	Bindura	RK2	Jersey	RK2	2024-03-11	2024-03-12	S. agalactiae	MSR02
Riverview farm	-17.2063	31.3204	Mash_Cent	Bindura	RK3	Jersey	RK3	2024-03-11	2024-03-12	NG
Riverview farm	-17.2063	31.3204	Mash_Cent	Bindura	RK4	Jersey	RK4	2024-03-11	2024-03-12	NG
Riverview farm	-17.2063	31.3204	Mash_Cent	Bindura	RK5	Jersey	RK5	2024-03-11	2024-03-12	NG
Riverview farm	-17.2063	31.3204	Mash_Cent	Bindura	RK6	Jersey	RK6	2024-03-11	2024-03-12	Str.Uberis	MSR 03
Riverview farm	-17.2063	31.3204	Mash_Cent	Bindura	RK7	Jersey	RK7	2024-03-11	2024-03-12	NG
Riverview farm	-17.2063	31.3204	Mash_Cent	Bindura	RK8	Jersey	RK8	2024-03-11	2024-03-12	NG
Riverview farm	-17.2063	31.3204	Mash_Cent	Bindura	RK9	Jersey	RK9	2024-03-11	2024-03-12	S. agalactiae	MSR04
Riverview farm	-17.2063	31.3204	Mash_Cent	Bindura	RK10	Jersey	RK10	2024-03-11	2024-03-12	S. agalactiae	MSR05
Riverview farm	-17.2063	31.3204	Mash_Cent	Bindura	RK11	Jersey	RK11	2024-03-11	2024-03-12	S. agalactiae	MSR06
Riverview farm	-17.2063	31.3204	Mash_Cent	Bindura	RK12	Holstein-Friesian	RK12	2024-03-11	2024-03-12	S. agalactiae	MSR07
Riverview farm	-17.2063	31.3204	Mash_Cent	Bindura	RK13	Holstein-Friesian	RK13	2024-03-11	2024-03-12	S. agalactiae	MSR08
Riverview farm	-17.2063	31.3204	Mash_Cent	Bindura	RK14	Holstein-Friesian	RK14	2024-03-11	2024-03-12	S. agalactiae	MSR09
Riverview farm	-17.2063	31.3204	Mash_Cent	Bindura	RK15	Holstein-Friesian	RK15	2024-03-11	2024-03-12	S. agalactiae	MSR10
Riverview farm	-17.2063	31.3204	Mash_Cent	Bindura	RK16	Holstein-Friesian	RK16	2024-03-11	2024-03-12	S. agalactiae	MSR11
Riverview farm	-17.2063	31.3204	Mash_Cent	Bindura	RK17	Holstein-Friesian	RK17	2024-03-11	2024-03-12	S. agalactiae	MSR12
Riverview farm	-17.2063	31.3204	Mash_Cent	Bindura	RK18	Holstein-Friesian	RK18	2024-03-11	2024-03-12	S. agalactiae	MSR13
Riverview farm	-17.2063	31.3204	Mash_Cent	Bindura	RK19	Holstein-Friesian	RK19	2024-03-11	2024-03-12	E.coli	ME06
Riverview farm	-17.2063	31.3204	Mash_Cent	Bindura	RK20	Holstein-Friesian	RK20	2024-03-11	2024-03-12	NG
Riverview farm	-17.2063	31.3204	Mash_Cent	Bindura	RK21	Holstein-Friesian	RK21	2024-03-11	2024-03-12	NG
Riverview farm	-17.2063	31.3204	Mash_Cent	Bindura	RK22	Holstein-Friesian	RK22	2024-03-11	2024-03-12	NG
Riverview farm	-17.2063	31.3204	Mash_Cent	Bindura	RK23	Holstein	RK23	2024-03-11	2024-03-12	NG
Riverview farm	-17.2063	31.3204	Mash_Cent	Bindura	RK24	Holstein	RK24	2024-03-11	2024-03-12	NG
Riverview farm	-17.2063	31.3204	Mash_Cent	Bindura	RK25	Holstein	RK25	2024-03-11	2024-03-12	NG
Riverview farm	-17.2063	31.3204	Mash_Cent	Bindura	RK26	Holstein	RK26	2024-03-11	2024-03-12	NG
Riverview farm	-17.2063	31.3204	Mash_Cent	Bindura	RK27	Holstein	RK27	2024-03-11	2024-03-12	NG
Riverview farm	-17.2063	31.3204	Mash_Cent	Bindura	RK28	Holstein	RK28	2024-03-11	2024-03-12	NG
Riverview farm	-17.2063	31.3204	Mash_Cent	Bindura	RK29	Holstein	RK29	2024-03-11	2024-03-12	E.faecium	MEN02
Riverview farm	-17.2063	31.3204	Mash_Cent	Bindura	RK30	Holstein	RK30	2024-03-11	2024-03-12	NG
Riverview farm	-17.2063	31.3204	Mash_Cent	Bindura	RK31	Holstein	RK31	2024-03-11	2024-03-12	NG
Riverview farm	-17.2063	31.3204	Mash_Cent	Bindura	RK32	Holstein	RK32	2024-03-11	2024-03-12	NG
Riverview farm	-17.2063	31.3204	Mash_Cent	Bindura	RK33	Holstein	RK33	2024-03-11	2024-03-12	NG
Riverview farm	-17.2063	31.3204	Mash_Cent	Bindura	RK34	Holstein	RK34	2024-03-11	2024-03-12	NG
Riverview farm	-17.2063	31.3204	Mash_Cent	Bindura	RK35	Holstein	RK35	2024-03-11	2024-03-12	NG
Riverview farm	-17.2063	31.3204	Mash_Cent	Bindura	RK36	Holstein	RK36	2024-03-11	2024-03-12	NG
Riverview farm	-17.2063	31.3204	Mash_Cent	Bindura	RK37	Holstein	RK37	2024-03-11	2024-03-12	NG
Riverview farm	-17.2063	31.3204	Mash_Cent	Bindura	RK38	Holstein	RK38	2024-03-11	2024-03-12	NG
Riverview farm	-17.2063	31.3204	Mash_Cent	Bindura	RK39	Holstein	RK39	2024-03-11	2024-03-12	NG
Riverview farm	-17.2063	31.3204	Mash_Cent	Bindura	RK40	Holstein	RK40	2024-03-11	2024-03-12	NG
Riverview farm	-17.2063	31.3204	Mash_Cent	Bindura	RK41	Holstein	RK41	2024-03-11	2024-03-12	NG
Riverview farm	-17.2063	31.3204	Mash_Cent	Bindura	RK42	Holstein	RK42	2024-03-11	2024-03-12	NG
Riverview farm	-17.2063	31.3204	Mash_Cent	Bindura	RK43	Holstein	RK43	2024-03-11	2024-03-12	NG
Riverview farm	-17.2063	31.3204	Mash_Cent	Bindura	RK44	Holstein	RK44	2024-03-11	2024-03-12	NG
Riverview farm	-17.2063	31.3204	Mash_Cent	Bindura	RK45	Holstein	RK45	2024-03-11	2024-03-12	NG
Riverview farm	-17.2063	31.3204	Mash_Cent	Bindura	RK46	Holstein	RK46	2024-03-11	2024-03-12	NG
Riverview farm	-17.2063	31.3204	Mash_Cent	Bindura	RK47	Holstein	RK47	2024-03-11	2024-03-12	NG
Riverview farm	-17.2063	31.3204	Mash_Cent	Bindura	RK48	Holstein	RK48	2024-03-11	2024-03-12	NG
Riverview farm	-17.2063	31.3204	Mash_Cent	Bindura	RK49	Holstein	RK49	2024-03-11	2024-03-12	NG
Riverview farm	-17.2063	31.3204	Mash_Cent	Bindura	RK50	Holstein	RK50	2024-03-11	2024-03-12	NG
Riverview farm	-17.2063	31.3204	Mash_Cent	Bindura	RK51	Holstein	RK51	2024-03-11	2024-03-12	NG
Riverview farm	-17.2063	31.3204	Mash_Cent	Bindura	RK52	Holstein	RK52	2024-03-11	2024-03-12	NG
Riverview farm	-17.2063	31.3204	Mash_Cent	Bindura	RK53	Holstein	RK53	2024-03-11	2024-03-12	NG
Katonha Estate	-17.8557	31.3855	Mash_East	Goromonzi	RG01	Holstein	RG01	2024-04-05	2024-04-06	NG
Katonha Estate	-17.8557	31.3855	Mash_East	Goromonzi	RG02	Holstein-Friesian	RG02	2024-04-05	2024-04-06	NG
Katonha Estate	-17.8557	31.3855	Mash_East	Goromonzi	RG03	Holstein	RG03	2024-04-05	2024-04-06	NG
Katonha Estate	-17.8557	31.3855	Mash_East	Goromonzi	RG04	Holstein	RG04	2024-04-05	2024-04-06	NG
Katonha Estate	-17.8557	31.3855	Mash_East	Goromonzi	RG05	Holstein-Friesian	RG05	2024-04-05	2024-04-06	S.aureus	MS20
Katonha Estate	-17.8557	31.3855	Mash_East	Goromonzi	RG06	Holstein	RG06	2024-04-05	2024-04-06	NG
Katonha Estate	-17.8557	31.3855	Mash_East	Goromonzi	RG07	Holstein	RG07	2024-04-05	2024-04-06	NG
Katonha Estate	-17.8557	31.3855	Mash_East	Goromonzi	RG08	Holstein-Friesian	RG08	2024-04-05	2024-04-06	S. intermedius	MS23
Katonha Estate	-17.8557	31.3855	Mash_East	Goromonzi	RG09	Holstein	RG09	2024-04-05	2024-04-06	E.coli	ME07
Katonha Estate	-17.8557	31.3855	Mash_East	Goromonzi	RG10	Holstein	RG10	2024-04-05	2024-04-06	NG
Katonha Estate	-17.8557	31.3855	Mash_East	Goromonzi	RG11	Holstein-Friesian	RG11	2024-04-05	2024-04-06	NG
Katonha Estate	-17.8557	31.3855	Mash_East	Goromonzi	RG12	Holstein	RG12	2024-04-05	2024-04-06	E.coli	ME08
Katonha Estate	-17.8557	31.3855	Mash_East	Goromonzi	RG13	Holstein-Friesian	RG13	2024-04-05	2024-04-06	E.coli	ME09
Katonha Estate	-17.8557	31.3855	Mash_East	Goromonzi	RG14	Holstein	RG14	2024-04-05	2024-04-06	S.aureus	MS24
Katonha Estate	-17.8557	31.3855	Mash_East	Goromonzi	RG15	Holstein	RG15	2024-04-05	2024-04-06	NG
Katonha Estate	-17.8557	31.3855	Mash_East	Goromonzi	RG16	Holstein-Friesian	RG16	2024-04-05	2024-04-06	S.aureus	MS26
Katonha Estate	-17.8557	31.3855	Mash_East	Goromonzi	RG17	Holstein	RG17	2024-04-05	2024-04-06	NG
Katonha Estate	-17.8557	31.3855	Mash_East	Goromonzi	RG18	Holstein	RG18	2024-04-05	2024-04-06	S. intermedius	MS28
Katonha Estate	-17.8557	31.3855	Mash_East	Goromonzi	RG19	Holstein	RG19	2024-04-05	2024-04-06	NG
Katonha Estate	-17.8557	31.3855	Mash_East	Goromonzi	RG20	Holstein	RG20	2024-04-05	2024-04-06	NG
Katonha Estate	-17.8557	31.3855	Mash_East	Goromonzi	RG21	Holstein-Friesian	RG21	2024-04-05	2024-04-06	NG
Katonha Estate	-17.8557	31.3855	Mash_East	Goromonzi	RG22	Holstein	RG22	2024-04-05	2024-04-06	Str.Uberis	MSR14
Katonha Estate	-17.8557	31.3855	Mash_East	Goromonzi	RG23	Holstein	RG23	2024-04-05	2024-04-06	NG
Katonha Estate	-17.8557	31.3855	Mash_East	Goromonzi	RG24	Holstein	RG24	2024-04-05	2024-04-06	NG
Katonha Estate	-17.8557	31.3855	Mash_East	Goromonzi	RG25	Holstein	RG25	2024-04-05	2024-04-06	NG
Katonha Estate	-17.8557	31.3855	Mash_East	Goromonzi	RG26	Holstein	RG26	2024-04-05	2024-04-06	S. epidermidis	MSE02
Katonha Estate	-17.8557	31.3855	Mash_East	Goromonzi	RG27	Holstein	RG27	2024-04-05	2024-04-06	NG
Katonha Estate	-17.8557	31.3855	Mash_East	Goromonzi	RG28	Holstein	RG28	2024-04-05	2024-04-06	NG
Katonha Estate	-17.8557	31.3855	Mash_East	Goromonzi	RG29	Holstein	RG29	2024-04-05	2024-04-06	NG
Katonha Estate	-17.8557	31.3855	Mash_East	Goromonzi	RG31	Holstein	RG31	2024-04-05	2024-04-06	NG
Katonha Estate	-17.8557	31.3855	Mash_East	Goromonzi	RG32	Holstein	RG32	2024-04-05	2024-04-06	NG
Katonha Estate	-17.8557	31.3855	Mash_East	Goromonzi	RG33	Holstein	RG33	2024-04-05	2024-04-06	S. aureus	MS29
Katonha Estate	-17.8557	31.3855	Mash_East	Goromonzi	RG34	Holstein	RG34	2024-04-05	2024-04-06	NG
Katonha Estate	-17.8557	31.3855	Mash_East	Goromonzi	RG35	Holstein	RG35	2024-04-05	2024-04-06	S. aureus	MS31
Katonha Estate	-17.8557	31.3855	Mash_East	Goromonzi	RG36	Holstein	RG36	2024-04-05	2024-04-06	NG	MS32
Katonha Estate	-17.8557	31.3855	Mash_East	Goromonzi	RG37	Holstein	RG37	2024-04-05	2024-04-06	NG	MS33
Katonha Estate	-17.8557	31.3855	Mash_East	Goromonzi	RG38	Holstein	RG38	2024-04-05	2024-04-06	NG	MS34
Katonha Estate	-17.8557	31.3855	Mash_East	Goromonzi	RG39	Holstein	RG39	2024-04-05	2024-04-06	S. aureus	MS35
Katonha Estate	-17.8557	31.3855	Mash_East	Goromonzi	RG40	Holstein	RG40	2024-04-05	2024-04-06	S. aureus	MS36
Katonha Estate	-17.8557	31.3855	Mash_East	Goromonzi	RG41	Holstein	RG41	2024-04-05	2024-04-06	NG
Katonha Estate	-17.8557	31.3855	Mash_East	Goromonzi	RG42	Holstein	RG42	2024-04-05	2024-04-06	NG
Katonha Estate	-17.8557	31.3855	Mash_East	Goromonzi	RG43	Holstein	RG43	2024-04-05	2024-04-06	NG
Katonha Estate	-17.8557	31.3855	Mash_East	Goromonzi	RG44	Holstein	RG44	2024-04-05	2024-04-06	E.faecium	MEN03
Katonha Estate	-17.8557	31.3855	Mash_East	Goromonzi	RG45	Holstein	RG45	2024-04-05	2024-04-06	Enterobacter cloacae	MENB02
Katonha Estate	-17.8557	31.3855	Mash_East	Goromonzi	RG46	Holstein	RG46	2024-04-05	2024-04-06	NG
Katonha Estate	-17.8557	31.3855	Mash_East	Goromonzi	RG47	Holstein	RG47	2024-04-05	2024-04-06	NG
Katonha Estate	-17.8557	31.3855	Mash_East	Goromonzi	RG48	Holstein	RG48	2024-04-05	2024-04-06	NG
Katonha Estate	-17.8557	31.3855	Mash_East	Goromonzi	RG49	Holstein-Friesian	RG49	2024-04-05	2024-04-06	NG
Katonha Estate	-17.8557	31.3855	Mash_East	Goromonzi	RG50	Holstein	RG50	2024-04-05	2024-04-06	S. aureus	MS37
Katonha Estate	-17.8557	31.3855	Mash_East	Goromonzi	RG51	Holstein	RG51	2024-04-05	2024-04-06	E.coli	ME10
Katonha Estate	-17.8557	31.3855	Mash_East	Goromonzi	RG52	Holstein-Friesian	RG52	2024-04-05	2024-04-06	S. agalactiae	MSR15
Katonha Estate	-17.8557	31.3855	Mash_East	Goromonzi	RG53	Holstein-Friesian	RG53	2024-04-05	2024-04-06	NG
Katonha Estate	-17.8557	31.3855	Mash_East	Goromonzi	RG54	Holstein	RG54	2024-04-05	2024-04-06	NG
Katonha Estate	-17.8557	31.3855	Mash_East	Goromonzi	RG55	Holstein	RG55	2024-04-05	2024-04-06	NG
Katonha Estate	-17.8557	31.3855	Mash_East	Goromonzi	RG57	Holstein-Friesian	RG57	2024-04-05	2024-04-06	NG
Katonha Estate	-17.8557	31.3855	Mash_East	Goromonzi	RG61	Jersey	RG61	2024-04-05	2024-04-06	S. agalactiae	MSR18
Attweb farm	-17.7572	31.3235	Mash_East	Goromonzi	AF01	Holstein	AF01	2024-05-16	2024-05-17	NG
Attweb farm	-17.7572	31.3235	Mash_East	Goromonzi	AF02	Holstein-Friesian	AF02	2024-05-16	2024-05-17	NG
Attweb farm	-17.7572	31.3235	Mash_East	Goromonzi	AF03	Holstein	AF03	2024-05-16	2024-05-17	NG
Attweb farm	-17.7572	31.3235	Mash_East	Goromonzi	AF04	Holstein	AF04	2024-05-16	2024-05-17	NG
Attweb farm	-17.7572	31.3235	Mash_East	Goromonzi	AF05	Holstein-Friesian	AF05	2024-05-16	2024-05-17	NG
Attweb farm	-17.7572	31.3235	Mash_East	Goromonzi	AF06	Holstein	AF06	2024-05-16	2024-05-17	E.coli	ME11
Attweb farm	-17.7572	31.3235	Mash_East	Goromonzi	AF07	Holstein	AF07	2024-05-16	2024-05-17	S.aureus	MS38
Attweb farm	-17.7572	31.3235	Mash_East	Goromonzi	AF08	Holstein-Friesian	AF08	2024-05-16	2024-05-17	NG
Attweb farm	-17.7572	31.3235	Mash_East	Goromonzi	AF09	Holstein	AF09	2024-05-16	2024-05-17	NG
Attweb farm	-17.7572	31.3235	Mash_East	Goromonzi	AF10	Holstein	AF10	2024-05-16	2024-05-17	NG
Attweb farm	-17.7572	31.3235	Mash_East	Goromonzi	AF12	Holstein	AF12	2024-05-16	2024-05-17	NG
Attweb farm	-17.7572	31.3235	Mash_East	Goromonzi	AF13	Holstein-Friesian	AF13	2024-05-16	2024-05-17	NG
Attweb farm	-17.7572	31.3235	Mash_East	Goromonzi	AF14	Holstein	AF14	2024-05-16	2024-05-17	NG
Attweb farm	-17.7572	31.3235	Mash_East	Goromonzi	AF15	Holstein	AF15	2024-05-16	2024-05-17	S.aureus	MS39
Attweb farm	-17.7572	31.3235	Mash_East	Goromonzi	AF16	Holstein-Friesian	AF16	2024-05-16	2024-05-17	S. intermedius	MS40
Attweb farm	-17.7572	31.3235	Mash_East	Goromonzi	AF20	Holstein	AF20	2024-05-16	2024-05-17	NG
Attweb farm	-17.7572	31.3235	Mash_East	Goromonzi	AF21	Holstein-Friesian	AF21	2024-05-16	2024-05-17	NG
Attweb farm	-17.7572	31.3235	Mash_East	Goromonzi	AF22	Holstein	AF22	2024-05-16	2024-05-17	E.coli	ME13
Attweb farm	-17.7572	31.3235	Mash_East	Goromonzi	AF23	Holstein	AF23	2024-05-16	2024-05-17	E.coli	ME14
Attweb farm	-17.7572	31.3235	Mash_East	Goromonzi	AF26	Holstein	AF26	2024-05-16	2024-05-17	S.aureus	MS45
Attweb farm	-17.7572	31.3235	Mash_East	Goromonzi	AF27	Holstein	AF27	2024-05-16	2024-05-17	NG
Attweb farm	-17.7572	31.3235	Mash_East	Goromonzi	AF28	Holstein	AF28	2024-05-16	2024-05-17	S.aureus	MS47
Attweb farm	-17.7572	31.3235	Mash_East	Goromonzi	AF29	Holstein	AF29	2024-05-16	2024-05-17	NG
Attweb farm	-17.7572	31.3235	Mash_East	Goromonzi	AF31	Holstein	AF31	2024-05-16	2024-05-17	NG
Attweb farm	-17.7572	31.3235	Mash_East	Goromonzi	AF32	Holstein	AF32	2024-05-16	2024-05-17	Str.Dysgalactiae	MSR17
Attweb farm	-17.7572	31.3235	Mash_East	Goromonzi	AF33	Holstein	AF33	2024-05-16	2024-05-17	NG
Attweb farm	-17.7572	31.3235	Mash_East	Goromonzi	AF34	Holstein	AF34	2024-05-16	2024-05-17	NG
Attweb farm	-17.7572	31.3235	Mash_East	Goromonzi	AF35	Holstein	AF35	2024-05-16	2024-05-17	NG
Attweb farm	-17.7572	31.3235	Mash_East	Goromonzi	AF36	Holstein	AF36	2024-05-16	2024-05-17	S. epidermidis	MS48
Attweb farm	-17.7572	31.3235	Mash_East	Goromonzi	AF37	Holstein	AF37	2024-05-16	2024-05-17	NG
Attweb farm	-17.7572	31.3235	Mash_East	Goromonzi	AF38	Holstein	AF38	2024-05-16	2024-05-17	NG
Attweb farm	-17.7572	31.3235	Mash_East	Goromonzi	AF39	Holstein	AF39	2024-05-16	2024-05-17	NG
Attweb farm	-17.7572	31.3235	Mash_East	Goromonzi	AF40	Holstein	AF40	2024-05-16	2024-05-17	NG
Attweb farm	-17.7572	31.3235	Mash_East	Goromonzi	AF41	Holstein	AF41	2024-05-16	2024-05-17	NG
Attweb farm	-17.7572	31.3235	Mash_East	Goromonzi	AF42	Holstein	AF42	2024-05-16	2024-05-17	NG
Attweb farm	-17.7572	31.3235	Mash_East	Goromonzi	AF43	Holstein	AF43	2024-05-16	2024-05-17	S. xylosus	MS49
Attweb farm	-17.7572	31.3235	Mash_East	Goromonzi	AF44	Holstein	AF44	2024-05-16	2024-05-17	NG
Attweb farm	-17.7572	31.3235	Mash_East	Goromonzi	AF45	Holstein	AF45	2024-05-16	2024-05-17	NG
Attweb farm	-17.7572	31.3235	Mash_East	Goromonzi	AF46	Holstein	AF46	2024-05-16	2024-05-17	NG
Attweb farm	-17.7572	31.3235	Mash_East	Goromonzi	AF47	Holstein	AF47	2024-05-16	2024-05-17	NG
Attweb farm	-17.7572	31.3235	Mash_East	Goromonzi	AF49	Holstein-Friesian	AF49	2024-05-16	2024-05-17	NG
Attweb farm	-17.7572	31.3235	Mash_East	Goromonzi	AF50	Holstein	AF50	2024-05-16	2024-05-17	NG
Attweb farm	-17.7572	31.3235	Mash_East	Goromonzi	AF51	Holstein	AF51	2024-05-16	2024-05-17	NG
Attweb farm	-17.7572	31.3235	Mash_East	Goromonzi	AF53	Holstein-Friesian	AF53	2024-05-16	2024-05-17	NG
Attweb farm	-17.7572	31.3235	Mash_East	Goromonzi	AF54	Holstein	AF54	2024-05-16	2024-05-17	NG
Attweb farm	-17.7572	31.3235	Mash_East	Goromonzi	AF55	Holstein	AF55	2024-05-16	2024-05-17	NG
Attweb farm	-17.7572	31.3235	Mash_East	Goromonzi	AF56	Holstein	AF56	2024-05-16	2024-05-17	NG
Attweb farm	-17.7572	31.3235	Mash_East	Goromonzi	AF57	Holstein-Friesian	AF57	2024-05-16	2024-05-17	NG
Attweb farm	-17.7572	31.3235	Mash_East	Goromonzi	AF58	Holstein	AF58	2024-05-16	2024-05-17	NG
Attweb farm	-17.7572	31.3235	Mash_East	Goromonzi	AF59	Holstein	AF59	2024-05-16	2024-05-17	NG
Attweb farm	-17.7572	31.3235	Mash_East	Goromonzi	AF60	Holstein-Friesian	AF60	2024-05-16	2024-05-17	NG
Attweb farm	-17.7572	31.3235	Mash_East	Goromonzi	AF68	Jersey	AF68	2024-05-16	2024-05-17	NG
Attweb farm	-17.7572	31.3235	Mash_East	Goromonzi	AF69	Jersey	AF69	2024-05-16	2024-05-17	NG
Attweb farm	-17.7572	31.3235	Mash_East	Goromonzi	AF70	Jersey	AF70	2024-05-16	2024-05-17	NG
Attweb farm	-17.7572	31.3235	Mash_East	Goromonzi	AF71	Jersey	AF71	2024-05-16	2024-05-17	NG
Attweb farm	-17.7572	31.3235	Mash_East	Goromonzi	AF72	Holstein-Friesian	AF72	2024-05-16	2024-05-17	NG
Attweb farm	-17.7572	31.3235	Mash_East	Goromonzi	AF73	Holstein-Friesian	AF73	2024-05-16	2024-05-17	NG
Attweb farm	-17.7572	31.3235	Mash_East	Goromonzi	AF74	Holstein-Friesian	AF74	2024-05-16	2024-05-17	NG
Attweb farm	-17.7572	31.3235	Mash_East	Goromonzi	AF75	Holstein-Friesian	AF75	2024-05-16	2024-05-17	NG
Attweb farm	-17.7572	31.3235	Mash_East	Goromonzi	AF76	Holstein-Friesian	AF76	2024-05-16	2024-05-17	NG
Attweb farm	-17.7572	31.3235	Mash_East	Goromonzi	AF77	Holstein-Friesian	AF77	2024-05-16	2024-05-17	NG
Attweb farm	-17.7572	31.3235	Mash_East	Goromonzi	AF78	Holstein-Friesian	AF78	2024-05-16	2024-05-17	NG
Attweb farm	-17.7572	31.3235	Mash_East	Goromonzi	AF79	Holstein-Friesian	AF79	2024-05-16	2024-05-17	NG
Heathcote farm	-18.1794	31.4332	Mash_East	Marondera	HFM03	Holstein	HFM03	2024-06-11	2024-06-12	NG
Heathcote farm	-18.1794	31.4332	Mash_East	Marondera	HFM04	Holstein	HFM04	2024-06-11	2024-06-12	NG
Heathcote farm	-18.1794	31.4332	Mash_East	Marondera	HFM05	Holstein	HFM05	2024-06-11	2024-06-12	NG
Heathcote farm	-18.1794	31.4332	Mash_East	Marondera	HFM06	Holstein	HFM06	2024-06-11	2024-06-12	NG
Heathcote farm	-18.1794	31.4332	Mash_East	Marondera	HFM07	Holstein	HFM07	2024-06-11	2024-06-12	NG
Heathcote farm	-18.1794	31.4332	Mash_East	Marondera	HFM08	Holstein	HFM08	2024-06-11	2024-06-12	NG
Heathcote farm	-18.1794	31.4332	Mash_East	Marondera	HFM16	Holstein	HFM16	2024-06-11	2024-06-12	NG
Heathcote farm	-18.1794	31.4332	Mash_East	Marondera	HFM18	Holstein	HFM18	2024-06-11	2024-06-12	NG
Heathcote farm	-18.1794	31.4332	Mash_East	Marondera	HFM19	Holstein	HFM19	2024-06-11	2024-06-12	NG
Heathcote farm	-18.1794	31.4332	Mash_East	Marondera	HFM20	Holstein	HFM20	2024-06-11	2024-06-12	S.aureus	MS52
Heathcote farm	-18.1794	31.4332	Mash_East	Marondera	HFM21	Holstein	HFM21	2024-06-11	2024-06-12	S.aureus	MS53
Heathcote farm	-18.1794	31.4332	Mash_East	Marondera	HFM35	Holstein-Friesian	HFM35	2024-06-20	2024-06-21	NG
Heathcote farm	-18.1794	31.4332	Mash_East	Marondera	HFM36	Holstein-Friesian	HFM36	2024-06-20	2024-06-21	NG
Heathcote farm	-18.1794	31.4332	Mash_East	Marondera	HFM42	Holstein-Friesian	HFM42	2024-06-20	2024-06-21	NG
Heathcote farm	-18.1794	31.4332	Mash_East	Marondera	HFM43	Holstein-Friesian	HFM43	2024-06-20	2024-06-21	NG
Heathcote farm	-18.1794	31.4332	Mash_East	Marondera	HFM53	Holstein-Friesian	HFM53	2024-06-20	2024-06-21	NG
Heathcote farm	-18.1794	31.4332	Mash_East	Marondera	HFM54	Holstein-Friesian	HFM54	2024-06-20	2024-06-21	NG
Heathcote farm	-18.1794	31.4332	Mash_East	Marondera	HFM56	Holstein-Friesian	HFM56	2024-06-20	2024-06-21	NG
Heathcote farm	-18.1794	31.4332	Mash_East	Marondera	HFM59	Holstein-Friesian	HFM59	2024-06-20	2024-06-21	NG
Heathcote farm	-18.1794	31.4332	Mash_East	Marondera	HFM60	Holstein-Friesian	HFM60	2024-06-20	2024-06-21	NG
Heathcote farm	-18.1794	31.4332	Mash_East	Marondera	HFM62	Holstein-Friesian	HFM62	2024-06-20	2024-06-21	NG
Heathcote farm	-18.1794	31.4332	Mash_East	Marondera	HFM63	Holstein-Friesian	HFM63	2024-06-20	2024-06-21	NG
Heathcote farm	-18.1794	31.4332	Mash_East	Marondera	HFM64	Holstein-Friesian	HFM64	2024-06-20	2024-06-21	Str.Uberis	MSR18
Heathcote farm	-18.1794	31.4332	Mash_East	Marondera	HFM65	Holstein-Friesian	HFM65	2024-06-20	2024-06-21	NG
Heathcote farm	-18.1794	31.4332	Mash_East	Marondera	HFM66	Holstein-Friesian	HFM66	2024-06-20	2024-06-21	NG
Heathcote farm	-18.1794	31.4332	Mash_East	Marondera	HFM139	Holstein-Friesian	HFM139	2024-06-27	2024-06-28	NG
Heathcote farm	-18.1794	31.4332	Mash_East	Marondera	HFM140	Holstein-Friesian	HFM140	2024-06-27	2024-06-28	NG
Heathcote farm	-18.1794	31.4332	Mash_East	Marondera	HFM141	Holstein-Friesian	HFM141	2024-06-27	2024-06-28	NG
Heathcote farm	-18.1794	31.4332	Mash_East	Marondera	HFM142	Holstein-Friesian	HFM142	2024-06-27	2024-06-28	NG
Heathcote farm	-18.1794	31.4332	Mash_East	Marondera	HFM148	Jersey	HFM148	2024-07-03	2024-07-04	NG
Heathcote farm	-18.1794	31.4332	Mash_East	Marondera	HFM149	Jersey	HFM149	2024-07-03	2024-07-04	NG
Heathcote farm	-18.1794	31.4332	Mash_East	Marondera	HFM159	Jersey	HFM159	2024-07-03	2024-07-04	Str.agalactiae	MSR21

### Sheet: Staph
Isolate	ID	MSA	Coag	Cat	Benzylpenicillin		Cefoxitin Screen	Oxacillin		Ciprofloxacin		Clindamycin		Inducible Clindamycin Resistance	Erythromycin		Levofloxacin		Linezolid		Moxifloxacin		Nitrofurantoin		Quinupristin/Dalfopristin		Rifampicin		Streptomycin High Level (synergy)		Tetracycline		Tigecycline		Trimethoprim/Sulfamethoxazole		Vancomycin
					MIC	Inter	Inter	MIC	Inter	MIC	Inter	MIC	Inter	Inter	MIC	Inter	MIC	Inter	MIC	Inter	MIC	Inter	MIC	Inter	MIC	Inter	MIC	Inter	MIC	Inter	MIC	Inter	MIC	Inter	MIC	Inter	MIC	Inter
S.aureus	MS01	Pos	Pos	Pos	<=0.03	S	NEG	<=0.25	S	<=0.5	S	<=0.25	S	NEG	<=0.25	S	<=0.12	S	2	S	<=0.25	S	<=16	S	<=0.25	S	<=0.5	S			2	S	<=0.12	S	160	R	<=0.5	S
S.aureus	MS02	Pos	Pos	Pos	<=0.03	S	NEG	<=0.25	S	<=0.5	S	<=0.25	S	NEG	<=0.25	S	<=0.12	S	<=0.5	S	<=0.25	S	<=16	S	<=0.25	S	<=0.5	S			<=1	S	<=0.12	S	>=320	R	<=0.5	S
S.aureus	MS04	Pos	Pos	Pos	<=0.03	S	NEG	<=0.25	S	<=0.5	S	<=0.25	S	NEG	<=0.25	S	<=0.12	S	<=0.5	S	<=0.25	S	<=16	S	<=0.25	S	<=0.5	S			2	S	<=0.12	S	>=320	R	<=0.5	S
S.intermedius	MS05	Pos	Pos	Pos	>=0.5	R	POS	>=4	R	<=0.5	S	<=0.25	S	NEG	<=0.25	S	<=0.12	S	>=8	R	<=0.25	S	<=16	S	<=0.25	S	<=0.5	S			>=16	R	<=0.12	S	>=320	R	>=32	R
S.aureus	MS06	Pos	Pos	Pos	<=0.03	S	NEG	<=0.25	S	<=0.5	S	<=0.25	S	NEG	<=0.25	S	<=0.12	S	2	S	<=0.25	S	<=16	S	<=0.25	S	<=0.5	S			>=16	R	<=0.12	S	<=10	S	<=0.5	S
S.aureus	MS08	Pos	Pos	Pos	<=0.03	S	NEG	<=0.25	S	<=0.5	S	<=0.25	S	NEG	<=0.25	S	<=0.12	S	<=0.5	S	<=0.25	S	<=16	S	<=0.25	S	<=0.5	S			2	S	<=0.12	S	>=320	R	<=0.5	S
S.intermedius	MS10	Pos	Pos	Pos	<=0.03	S	NEG	<=0.25	S	<=0.5	S	<=0.25	S	NEG	<=0.25	S	<=0.12	S	<=0.5	S	<=0.25	S	<=16	S	<=0.25	S	<=0.5	S			>=16	R	<=0.12	S	<=10	S	<=0.5	S
S. epidermidis	MSE01	Neg	Neg	Pos	<=0.03	S	NEG	<=0.25	S	<=0.5	S	<=0.25	S	NEG	<=0.25	S	<=0.12	S	<=0.5	S	<=0.25	S	<=16	S	<=0.25	S	<=0.5	S			<=1	S	<=0.12	S	160	R	<=0.5	S
S. aureus	MS11	Pos	Pos	Pos	0.25	R	NEG	<=0.25	S	<=0.5	S	<=0.25	S	NEG	<=0.25	S	<=0.12	S	>=8	R	<=0.25	S	<=16	S	<=0.25	S	<=0.5	S			>=16	R	<=0.12	S	<=10	S	<=0.5	S
S. aureus	MS12	Pos	Pos	Pos	<=0.03	S	NEG	<=0.25	S	<=0.5	S	<=0.25	S	NEG	>=8	R	<=0.12	S	2	S	<=0.25	S	<=16	S	<=0.25	S	<=0.5	S			<=1	S	<=0.12	S	<=10	S	<=0.5	S
S. aureus	MS17	Pos	Pos	Pos	<=0.03	S	NEG	<=0.25	S	<=0.5	S	<=0.25	S	NEG	<=0.25	S	<=0.12	S	2	S	<=0.25	S	<=16	S	<=0.25	S	<=0.5	S			>=16	R	<=0.12	S	>=320	R	<=0.5	S
S. aureus	MS19	Pos	Pos	Pos	>=0.5	R	POS	>=4	R	<=0.5	S	<=0.25	S	NEG	<=0.25	S	<=0.12	S	>=8	R	<=0.25	S	<=16	S	<=0.25	S	<=0.5	S			>=16	R	<=0.12	S	<=10	S	>=32	R
S. aureus	MS20	Pos	Pos	Pos	<=0.03	S	NEG	<=0.25	S	<=0.5	S	<=0.25	S	NEG	>=8	R	<=0.12	S	<=0.5	S	<=0.25	S	<=16	S	<=0.25	S	<=0.5	S			<=1	S	<=0.12	S	<=10	S	<=0.5	S
S.intermedius	MS23	Pos	Pos	Pos	<=0.03	S	NEG	<=0.25	S	<=0.5	S	<=0.25	S	NEG	<=0.25	S	<=0.12	S	<=0.5	S	<=0.25	S	<=16	S	<=0.25	S	<=0.5	S			>=16	R	<=0.12	S	>=320	R	<=0.5	S
S.aureus	MS24	Pos	Pos	Pos	<=0.03	S	NEG	<=0.25	S	<=0.5	S	<=0.25	S	NEG	<=0.25	S	<=0.12	S	<=0.5	S	<=0.25	S	<=16	S	<=0.25	S	<=0.5	S			>=16	R	<=0.12	S	160	R	<=0.5	S
S.aureus	MS26	Pos	Pos	Pos	>=0.5	R	NEG	<=0.25	S	<=0.5	S	<=0.25	S	NEG	<=0.25	S	<=0.12	S	>=8	R	<=0.25	S	<=16	S	<=0.25	S	<=0.5	S			>=16	R	<=0.12	S	>=320	R	<=0.5	S
S.intermedius	MS28	Pos	Pos	Pos	<=0.03	S	NEG	<=0.25	S	<=0.5	S	<=0.25	S	NEG	>=8	R	<=0.12	S	2	S	<=0.25	S	<=16	S	<=0.25	S	<=0.5	S			<=1	S	<=0.12	S	<=10	S	<=0.5	S
S. epidermidis	MSE02	Pos	Pos	Pos	<=0.03	S	NEG	<=0.25	S	<=0.5	S	<=0.25	S	NEG	>=8	R	<=0.12	S	<=0.5	S	<=0.25	S	<=16	S	<=0.25	S	<=0.5	S			2	S	<=0.12	S	160	R	<=0.5	S
S. aureus	MS29	Neg	Neg	Pos	>=0.5	R	NEG	<=0.25	S	<=0.5	S	<=0.25	S	NEG	<=0.25	S	<=0.12	S	<=0.5	S	<=0.25	S	<=16	S	<=0.25	S	<=0.5	S			>=16	R	<=0.12	S	>=320	R	<=0.5	S
S. aureus	MS31	Pos	Pos	Pos	<=0.03	S	NEG	<=0.25	S	<=0.5	S	<=0.25	S	NEG	>=8	R	<=0.12	S	<=0.5	S	<=0.25	S	<=16	S	<=0.25	S	<=0.5	S			<=1	S	<=0.12	S	<=10	S	<=0.5	S
S. aureus	MS35	Pos	Pos	Pos	0.25	R	NEG	<=0.25	S	<=0.5	S	<=0.25	S	NEG	>=8	R	<=0.12	S	<=0.5	S	<=0.25	S	<=16	S	<=0.25	S	<=0.5	S			>=16	R	<=0.12	S	<=10	S	<=0.5	S
S. aureus	MS36	Pos	Pos	Pos	<=0.03	S	NEG	<=0.25	S	<=0.5	S	<=0.25	S	NEG	<=0.25	S	<=0.12	S	2	S	<=0.25	S	<=16	S	<=0.25	S	<=0.5	S			<=1	S	<=0.12	S	160	R	<=0.5	S
S. aureus	MS37	Pos	Pos	Pos	<=0.03	S	NEG	<=0.25	S	<=0.5	S	<=0.25	S	NEG	<=0.25	S	<=0.12	S	2	S	<=0.25	S	<=16	S	<=0.25	S	<=0.5	S			>=16	R	<=0.12	S	<=10	S	<=0.5	S
S. aureus	MS38	Pos	Pos	Pos	<=0.03	S	NEG	<=0.25	S	>=8	R	<=0.25	S	NEG	<=0.25	S	<=0.12	S	<=0.5	S	<=0.25	S	<=16	S	<=0.25	S	<=0.5	S			<=1	S	<=0.12	S	<=10	S	<=0.5	S
S. aureus	MS39	Pos	Pos	Pos	<=0.03	S	NEG	<=0.25	S	>=8	R	<=0.25	S	NEG	<=0.25	S	<=0.12	S	<=0.5	S	<=0.25	S	<=16	S	<=0.25	S	<=0.5	S			<=1	S	<=0.12	S	160	R	<=0.5	S
S.intermedius	MS40	Pos	Pos	Pos	<=0.03	S	NEG	<=0.25	S	>=8	R	<=0.25	S	NEG	<=0.25	S	<=0.12	S	<=0.5	S	<=0.25	S	<=16	S	<=0.25	S	<=0.5	S			<=1	S	<=0.12	S	<=10	S	<=0.5	S
S. aureus	MS45	Pos	Neg	Pos	>=0.5	R	NEG	<=0.25	S	<=0.5	S	<=0.25	S	NEG	<=0.25	S	<=0.12	S	>=8	R	<=0.25	S	<=16	S	<=0.25	S	<=0.5	S			>=16	R	<=0.12	S	<=10	S	<=0.5	S
S.aureus	MS47	Pos	Pos	Pos	>=0.5	R	POS	>=4	R	<=0.5	S	<=0.25	S	NEG	<=0.25	S	<=0.12	S	>=8	R	<=0.25	S	<=16	S	<=0.25	S	<=0.5	S			>=16	R	<=0.12	S	>=320	R	>=32	R
S.xylosus	MS49	Pos	Pos	Pos	<=0.03	S	NEG	<=0.25	S	<=0.5	S	<=0.25	S	NEG	>=8	R	<=0.12	S	2	S	<=0.25	S	<=16	S	<=0.25	S	<=0.5	S			<=1	S	<=0.12	S	<=10	S	<=0.5	S
S. aureus	MS52	Neg	Neg	Pos	<=0.03	S	NEG	<=0.25	S	>=8	R	<=0.25	S	NEG	>=8	R	<=0.12	S	2	S	<=0.25	S	<=16	S	<=0.25	S	<=0.5	S			<=1	S	<=0.12	S	160	R	<=0.5	S
S. aureus	MS53	Neg	Neg	Pos	0.25	R	NEG	<=0.25	S	<=0.5	S	<=0.25	S	NEG	<=0.25	S	<=0.12	S	2	S	<=0.25	S	<=16	S	<=0.25	S	<=0.5	S			>=16	R	<=0.12	S	<=10	S	<=0.5	S
S.epidermidis	MS48	Neg	Neg	Pos	<=0.03	S	NEG	<=0.25	S	>=8	R	<=0.25	S	NEG	>=8	R	<=0.12	S	2	S	<=0.25	S	<=16	S	<=0.25	S	<=0.5	S			<=1	S	<=0.12	S	>=320	R	<=0.5	S

### Sheet: Strep
Isolate	ID	Cat	Ampicillin		Benzylpenicillin		Cefotaxime		Ceftriaxone		Clindamycin		Erythromycin		Inducible Clindamycin Resistance	Levofloxacin		Linezolid		Moxifloxacin		Tetracycline		Tigecycline		Trimethoprim/Sulfamethoxazole		Vancomycin
			MIC	Inter	MIC	Inter	MIC	Inter	MIC	Inter	MIC	Inter	MIC	Inter	Inter	MIC	Inter	MIC	Inter	MIC	Inter	MIC	Inter	MIC	Inter	MIC	Inter	MIC	Inter
Str.Dysgalactiae	MSR01	Neg	<=0.25	S	<=0.06	S	<=0.12	S	<=0.12	S	<= 0.25	S	<= 0.12	S	NEG	<= 0.25	S	<= 2	S	<=0.06	S	>=16	R	<=0.06	S	>=320	R	<= 0.12	S
Str. Agalactiae	MSR02	Neg	<=0.25	S	<=0.06	S	<=0.12	S	<=0.12	S	<= 0.25	S	<= 0.12	S	NEG	<= 0.25	S	<= 2	S	<=0.06	S	<=0.25	S	<=0.06	S	<=10	S	<= 0.12	S
Str.Uberis	MSR 03	Neg	<=0.25	S	>=8	R	<=0.12	S	<=0.12	S	<= 0.25	S	>=8	R	NEG	<= 0.25	S	<= 2	S	<=0.06	S	<=0.25	S	<=0.06	S	<=10	S	<= 0.12	S
Str. Agalactiae	MSR04	Neg	<=0.25	S	<=0.06	S	<=0.12	S	<=0.12	S	<= 0.25	S	<= 0.12	S	NEG	<= 0.25	S	<= 2	S	<=0.06	S	<=0.25	S	<=0.06	S	<=10	S	<= 0.12	S
Str. Agalactiae	MSR05	Neg	<=0.25	S	<=0.06	S	<=0.12	S	<=0.12	S	<= 0.25	S	>=8	R	NEG	<= 0.25	S	<= 2	S	<=0.06	S	<=0.25	S	<=0.06	S	160	R	<= 0.12	S
Str. Agalactiae	MSR06	Neg	<=0.25	S	<=0.06	S	<=0.12	S	<=0.12	S	<= 0.25	S	<= 0.12	S	NEG	<= 0.25	S	<= 2	S	<=0.06	S	<=0.25	S	<=0.06	S	<=10	S	<= 0.12	S
Str. Agalactiae	MSR07	Neg	>=16	R	<=0.06	S	<=0.12	S	<=0.12	S	<= 0.25	S	>=8	R	NEG	<= 0.25	S	<= 2	S	<=0.06	S	>=16	R	<=0.06	S	<=10	S	<= 0.12	S
Str. Agalactiae	MSR08	Neg	<=0.25	S	<=0.06	S	<=0.12	S	<=0.12	S	<= 0.25	S	<= 0.12	S	NEG	<= 0.25	S	<= 2	S	<=0.06	S	<=0.25	S	<=0.06	S	<=10	S	<= 0.12	S
Str. Agalactiae	MSR09	Neg	<=0.25	S	<=0.06	S	<=0.12	S	<=0.12	S	<= 0.25	S	<= 0.12	S	NEG	<= 0.25	S	<= 2	S	<=0.06	S	<=0.25	S	<=0.06	S	>=320	R	<= 0.12	S
Str. Agalactiae	MSR10	Neg	<=0.25	S	>=8	R	<=0.12	S	<=0.12	S	<= 0.25	S	<= 0.12	S	NEG	<= 0.25	S	<= 2	S	<=0.06	S	>=16	R	<=0.06	S	<=10	S	<= 0.12	S
Str. Agalactiae	MSR11	Neg	<=0.25	S	<=0.06	S	<=0.12	S	<=0.12	S	<= 0.25	S	<= 0.12	S	NEG	<= 0.25	S	<= 2	S	<=0.06	S	<=0.25	S	<=0.06	S	<=10	S	<= 0.12	S
Str. Agalactiae	MSR12	Neg	<=0.25	S	<=0.06	S	<=0.12	S	<=0.12	S	<= 0.25	S	>=8	R	NEG	<= 0.25	S	<= 2	S	<=0.06	S	<=0.25	S	<=0.06	S	160	R	<= 0.12	S
Str. Agalactiae	MSR13	Neg	>=16	R	<=0.06	S	<=0.12	S	<=0.12	S	<= 0.25	S	<= 0.12	S	NEG	<= 0.25	S	<= 2	S	<=0.06	S	<=0.25	S	<=0.06	S	<=10	S	<= 0.12	S
Str.Uberis	MSR14	Neg	<=0.25	S	<=0.06	S	<=0.12	S	<=0.12	S	<= 0.25	S	<= 0.12	S	NEG	<= 0.25	S	<= 2	S	<=0.06	S	>=16	R	<=0.06	S	<=10	S	<= 0.12	S
Str. Agalactiae	MSR15	Neg	<=0.25	S	<=0.06	S	<=0.12	S	<=0.12	S	<= 0.25	S	>=8	R	NEG	<= 0.25	S	<= 2	S	<=0.06	S	<=0.25	S	<=0.06	S	<=10	S	<= 0.12	S
Str. Agalactiae	MSR16	Neg	<=0.25	S	>=8	R	<=0.12	S	<=0.12	S	<= 0.25	S	>=8	R	NEG	<= 0.25	S	<= 2	S	<=0.06	S	<=0.25	S	<=0.06	S	160	R	<= 0.12	S
Str. Agalactiae	MSR17	Neg	<=0.25	S	<=0.06	S	<=0.12	S	<=0.12	S	<= 0.25	S	<= 0.12	S	NEG	<= 0.25	S	<= 2	S	<=0.06	S	>=16	R	<=0.06	S	<=10	S	<= 0.12	S
Str. Agalactiae	MSR18	Neg	>=16	R	<=0.06	S	<=0.12	S	<=0.12	S	<= 0.25	S	<= 0.12	S	NEG	<= 0.25	S	<= 2	S	<=0.06	S	<=0.25	S	<=0.06	S	<=10	S	<= 0.12	S
Str.Dysgalactiae	MSR17	Neg	<=0.25	S	<=0.06	S	<=0.12	S	<=0.12	S	<= 0.25	S	>=8	R	NEG	<= 0.25	S	<= 2	S	<=0.06	S	<=0.25	S	<=0.06	S	>=320	R	<= 0.12	S
Str.Uberis	MSR18	Neg	<=0.25	S	<=0.06	S	<=0.12	S	<=0.12	S	<= 0.25	S	<= 0.12	S	NEG	<= 0.25	S	<= 2	S	<=0.06	S	>=16	R	<=0.06	S	<=10	S	<= 0.12	S
Str.Uberis	MSR19	Neg	<=0.25	S	>=8	R	<=0.12	S	<=0.12	S	<= 0.25	S	<= 0.12	S	NEG	<= 0.25	S	<= 2	S	<=0.06	S	<=0.25	S	<=0.06	S	<=10	S	<= 0.12	S
Str.Dysgalactiae	MSR20	Neg	<=0.25	S	<=0.06	S	<=0.12	S	<=0.12	S	<= 0.25	S	>=8	R	NEG	<= 0.25	S	<= 2	S	<=0.06	S	>=16	R	<=0.06	S	20	S	<= 0.12	S
Str.Dysgalactiae	MSR21	Neg	<=0.25	S	<=0.06	S	<=0.12	S	<=0.12	S	<= 0.25	S	<= 0.12	S	NEG	<= 0.25	S	<= 2	S	<=0.06	S	>=16	R	<=0.06	S	>=320	R	<= 0.12	S
Str.Dysgalactiae	MSR22	Neg	<=0.25	S	>=8	R	<=0.12	S	<=0.12	S	<= 0.25	S	<= 0.12	S	NEG	<= 0.25	S	<= 2	S	<=0.06	S	>=16	R	<=0.06	S	20	S	<= 0.12	S
Str.Dysgalactiae	MSR23	Neg	<=0.25	S	<=0.06	S	<=0.12	S	<=0.12	S	<= 0.25	S	<= 0.12	S	NEG	<= 0.25	S	<= 2	S	<=0.06	S	>=16	R	<=0.06	S	160	R	<= 0.12	S

### Sheet: E. coli
Isolate	ID	Lactose fermenting	Oxidase	Indole	Amoxicillin / Clavulanic Acid		Ampicillin		Piperacilllin / Tazobactam		Cefazolin		Cefoxitin		Cefepime		Ceftazidime		Ceftriaxone		Meropenem		Amikacin		Gentamicin		Ciprofloxacin		Tetracycline		Nitrofurantoin		Trimethoprim / Sulfamethoxazole		ESBL Confirmation Test
					MIC	Inter	MIC	Inter	MIC	Inter	MIC	Inter	MIC	Inter	MIC	Inter	MIC	Inter	MIC	Inter	MIC	Inter	MIC	Inter	MIC	Inter	MIC	Inter	MIC	Inter	MIC	Inter	MIC	Inter
E.coli	ME01	Yes	-	+	<= 2/1	S	>=32	Resistant	<=4	Susceptible	>=64	Resistant	>=64	Resistant	>=64	Resistant	>=64	Resistant	>=64	Resistant	<=0.5	Susceptible	<=2	Susceptible	<=1	Susceptible	<=0.25	Susceptible	<=1	Susceptible	>=512	Resistant	>=320	Resistant	Positive
E.coli	ME02	Yes	-	+	<= 2/1	S	8	Susceptible	<=4	Susceptible	<=4	Susceptible	<=4	Susceptible	<=1	Susceptible	<=1	Susceptible	<=1	Susceptible	<=0.5	Susceptible	<=2	Susceptible	<=1	Susceptible	<=0.25	Susceptible	<=1	Susceptible	<=16	Susceptible	<=20	Susceptible	Negative
E.coli	ME03	Yes	-	+	<= 2/1	S	8	Susceptible	<=4	Susceptible	<=4	Susceptible	<=4	Susceptible	<=1	Susceptible	<=1	Susceptible	<=1	Susceptible	<=0.5	Susceptible	<=2	Susceptible	<=1	Susceptible	>=4	Resistant	<=1	Susceptible	<=16	Susceptible	<=20	Susceptible	Negative
E.coli	ME04	Yes	-	+	<= 2/1	S	>=32	Resistant	<=4	Susceptible	<=4	Susceptible	<=4	Susceptible	<=1	Susceptible	<=1	Susceptible	<=1	Susceptible	<=0.5	Susceptible	<=2	Susceptible	<=1	Susceptible	<=0.25	Susceptible	<=1	Susceptible	<=16	Susceptible	<=20	Susceptible	Negative
E.coli	ME05	Yes	-	+	<= 2/1	S	8	Susceptible	<=4	Susceptible	<=4	Susceptible	<=4	Susceptible	<=1	Susceptible	<=1	Susceptible	<=1	Susceptible	<=0.5	Susceptible	<=2	Susceptible	<=1	Susceptible	<=0.25	Susceptible	<=1	Susceptible	<=16	Susceptible	<=20	Susceptible	Negative
E.coli	ME06	Yes	-	+	<= 2/1	S	>=32	Resistant	<=4	Susceptible	<=4	Susceptible	<=4	Susceptible	<=1	Susceptible	<=1	Susceptible	<=1	Susceptible	<=0.5	Susceptible	<=2	Susceptible	<=1	Susceptible	<=0.25	Susceptible	>=16	Resistant	<=16	Susceptible	>=320	Resistant	Negative
E.coli	ME07	Yes	-	+	<= 2/1	S	<=2	Susceptible	<=4	Susceptible	<=4	Susceptible	<=4	Susceptible	<=1	Susceptible	<=1	Susceptible	<=1	Susceptible	<=0.5	Susceptible	<=2	Susceptible	<=1	Susceptible	<=0.25	Susceptible	<=1	Susceptible	<=16	Susceptible	>=320	Resistant	Negative
E.coli	ME08	Yes	-	+	<= 2/1	S	>=32	Resistant	<=4	Susceptible	<=4	Susceptible	<=4	Susceptible	<=1	Susceptible	<=1	Susceptible	<=1	Susceptible	<=0.5	Susceptible	<=2	Susceptible	<=1	Susceptible	<=0.25	Susceptible	<=1	Susceptible	<=16	Susceptible	<=20	Susceptible	Negative
E.coli	ME09	Yes	-	+	<= 2/1	S	>=32	Resistant	<=4	Susceptible	>=64	Resistant	>=64	Resistant	>=64	Resistant	>=64	Resistant	>=64	Resistant	<=0.5	Susceptible	<=2	Susceptible	<=1	Susceptible	<=0.25	Susceptible	<=1	Susceptible	>=512	Resistant	>=320	Resistant	Positive
E.coli	ME10	Yes	-	+	<= 2/1	S	8	Susceptible	<=4	Susceptible	<=4	Susceptible	<=4	Susceptible	<=1	Susceptible	<=1	Susceptible	<=1	Susceptible	<=0.5	Susceptible	<=2	Susceptible	<=1	Susceptible	<=0.25	Susceptible	>=16	Resistant	<=16	Susceptible	<=20	Susceptible	Negative
E.coli	ME11	Yes	-	+	<= 2/1	S	>=32	Resistant	<=4	Susceptible	<=4	Susceptible	<=4	Susceptible	<=1	Susceptible	<=1	Susceptible	<=1	Susceptible	<=0.5	Susceptible	<=2	Susceptible	<=1	Susceptible	<=0.25	Susceptible	<=1	Susceptible	<=16	Susceptible	<=20	Susceptible	Negative
E.coli	ME12	Yes	-	+	<= 2/1	S	>=32	Resistant	<=4	Susceptible	8	Susceptible	<=4	Susceptible	<=1	Susceptible	<=1	Susceptible	<=1	Susceptible	<=0.5	Susceptible	<=2	Susceptible	<=1	Susceptible	>=4	Resistant	<=1	Susceptible	<=16	Susceptible	>=320	Resistant	Negative
E.coli	ME13	Yes	-	+	<= 2/1	S	>=32	Resistant	<=4	Susceptible	<=4	Susceptible	<=4	Susceptible	<=1	Susceptible	<=1	Susceptible	<=1	Susceptible	<=0.5	Susceptible	<=2	Susceptible	<=1	Susceptible	<=0.25	Susceptible	<=1	Susceptible	<=16	Susceptible	>=320	Resistant	Negative
E.coli	ME14	Yes	-	+	<= 2/1	S	<=2	Susceptible	<=4	Susceptible	<=4	Susceptible	<=4	Susceptible	<=1	Susceptible	<=1	Susceptible	<=1	Susceptible	<=0.5	Susceptible	<=2	Susceptible	<=1	Susceptible	<=0.25	Susceptible	>=16	Resistant	<=16	Susceptible	>=320	Resistant	Negative
E.coli	ME15	Yes	-	+	<= 2/1	S	<=2	Susceptible	<=4	Susceptible	8	Susceptible	<=4	Susceptible	<=1	Susceptible	<=1	Susceptible	<=1	Susceptible	<=0.5	Susceptible	<=2	Susceptible	<=1	Susceptible	<=0.25	Susceptible	<=1	Susceptible	<=16	Susceptible	>=320	Resistant	Negative
E.coli	ME16	Yes	-	+	<= 2/1	S	8	Susceptible	<=4	Susceptible	<=4	Susceptible	<=4	Susceptible	<=1	Susceptible	<=1	Susceptible	<=1	Susceptible	<=0.5	Susceptible	<=2	Susceptible	<=1	Susceptible	<=0.25	Susceptible	<=1	Susceptible	<=16	Susceptible	<=20	Susceptible	Negative
E.coli	ME17	Yes	-	+	<= 2/1	S	>=32	Resistant	<=4	Susceptible	<=4	Susceptible	<=4	Susceptible	<=1	Susceptible	<=1	Susceptible	<=1	Susceptible	<=0.5	Susceptible	<=2	Susceptible	<=1	Susceptible	<=0.25	Susceptible	>=16	Resistant	<=16	Susceptible	>=320	Resistant	Negative

### Sheet: Enterococcus
		Catalase	Ampicilin		Benzylpenicillin		Ciprofloxacin		Daptomycin (NS)		Erythromycin		Gentamicin		Gentamicin High Level (synergy)	Levofloxacin		Linezolid		Moxifloxacin		Nitrofurantoin		Streptomycin High Level (synergy)	Tetracycline		Tigecycline		Vancomycin
					MIC	Inter	MIC	Inter	MIC	Inter	MIC	Inter	MIC	Inter		MIC	Inter	MIC	Inter	MIC	Inter	MIC	Inter	MIC	MIC	Inter	MIC	Inter	MIC	Inter
E.faecium	MEN01	Neg	<=2	Susceptible	<=0.12	Susceptible	<=0.5	Susceptible	<=0.12	Susceptible	<= 0.25	Susceptible	<=0.5	Susceptible	Susceptible	<= 0.12	Susceptible	<= 0.5	Susceptible	<=0.25	Susceptible	<=16	Susceptible	Susceptible	2	Susceptible	<=0.12	Susceptible	<= 0.5	Susceptible
E.faecium	MEN02	Neg	<=2	Susceptible	<=0.12	Susceptible	<=0.5	Susceptible	<=0.12	Susceptible	<= 0.25	Susceptible	<=0.5	Susceptible	Susceptible	<= 0.12	Susceptible	<= 0.5	Susceptible	<=0.25	Susceptible	<=16	Susceptible	Susceptible	<=1	Susceptible	<=0.12	Susceptible	<= 0.5	Susceptible
E.faecium	MEN03	Neg	<=2	Susceptible	<=0.12	Susceptible	<=0.5	Susceptible	<=0.12	Susceptible	<= 0.25	Susceptible	<=0.5	Susceptible	Susceptible	<= 0.12	Susceptible	<= 0.5	Susceptible	<=0.25	Susceptible	<=16	Susceptible	Susceptible	<=1	Susceptible	<=0.12	Susceptible	<= 0.5	Susceptible
E.faecium	MEN04	Neg	>=32	Resistant	<=0.12	Susceptible	<=0.5	Susceptible	<=0.12	Susceptible	<= 0.25	Susceptible	<=0.5	Susceptible	Susceptible	<= 0.12	Susceptible	<= 0.5	Susceptible	<=0.25	Susceptible	<=16	Susceptible	Susceptible	<=1	Susceptible	<=0.12	Susceptible	<= 0.5	Susceptible
E.faecium	MEN05	Neg	<=2	Susceptible	<=0.12	Susceptible	<=0.5	Susceptible	<=0.12	Susceptible	0.5	Susceptible	<=0.5	Susceptible	Susceptible	1	Susceptible	<= 0.5	Susceptible	<=0.25	Susceptible	<=16	Susceptible	Susceptible	<=1	Susceptible	<=0.12	Susceptible	<= 0.5	Susceptible
E.faecium	MEN06	Neg	<=2	Susceptible	>=64	Resistant	<=0.5	Susceptible	<=0.12	Susceptible	<= 0.25	Susceptible	<=0.5	Susceptible	Susceptible	<= 0.12	Susceptible	<= 0.5	Susceptible	<=0.25	Susceptible	<=16	Susceptible	Susceptible	<=1	Susceptible	<=0.12	Susceptible	<= 0.5	Susceptible
E.faecium	MEN07	Neg	<=2	Susceptible	<=0.12	Susceptible	<=0.5	Susceptible	<=0.12	Susceptible	<= 0.25	Susceptible	<=0.5	Susceptible	Susceptible	<= 0.12	Susceptible	<= 0.5	Susceptible	<=0.25	Susceptible	<=16	Susceptible	Susceptible	<=1	Susceptible	<=0.12	Susceptible	<= 0.5	Susceptible

### Sheet: Enterobacter
Isolate	ID	Lactose fermenting	Oxidase	Indole	Amoxicillin / Clavulanic Acid		Ampicillin		Piperacilllin / Tazobactam		Cefazolin		Cefoxitin		Ceftazidime		Ceftriaxone			Cefepime	Ertapenem			Meropenem	Amikacin		Gentamicin		Ciprofloxacin		Tetracycline		Nitrofurantoin		Trimethoprim / Sulfamethoxazole		ESBL Confirmation Test
					MIC	Inter	MIC	Inter	MIC	Inter	MIC	Inter	MIC	Inter	MIC	Inter	MIC	Inter	MIC	Inter	MIC	Inter	MIC	Inter	MIC	Inter	MIC	Inter	MIC	Inter	MIC	Inter	MIC	Inter
Enterobacter cloacae	MENB01	+	-	+	<=2/1	Susceptible	>=32	Resistant	<=4	Susceptible	<=4	Susceptible	<=1	Susceptible	<=1	Susceptible	<=1	Susceptible	<=0.5	Susceptible	<=0.25	Susceptible	<=2	Susceptible	<=1	Susceptible	<=1	Susceptible	<=0.12	Susceptible	>=16	Resistant	<=20	Susceptible	>=320	Resistant
Enterobacter cloacae	MENB02	+	-	+	<=2/1	Susceptible	<=2	Susceptible	<=4	Susceptible	<=4	Susceptible	<=1	Susceptible	<=1	Susceptible	<=1	Susceptible	<=0.5	Susceptible	<=0.25	Susceptible	<=2	Susceptible	<=1	Susceptible	<=1	Susceptible	<=0.12	Susceptible	>=16	Resistant	<=20	Susceptible	>=320	Resistant
Klebsiella aerogenes	MENB03	+	-	+	<=2/1	Susceptible	>=32	Resistant	<=4	Susceptible	<=4	Susceptible	<=1	Susceptible	<=1	Susceptible	<=1	Susceptible	<=0.5	Susceptible	<=0.25	Susceptible	<=2	Susceptible	<=1	Susceptible	<=1	Susceptible	<=0.12	Susceptible	<=1	Susceptible	<=20	Susceptible	<=20	Susceptible
Enterobacter cloacae	MENB04	+	-	+	<=2/1	Susceptible	<=2	Susceptible	8	Susceptible	<=4	Susceptible	<=1	Susceptible	<=1	Susceptible	<=1	Susceptible	<=0.5	Susceptible	<=0.25	Susceptible	<=2	Susceptible	<=1	Susceptible	<=1	Susceptible	<=0.12	Susceptible	<=1	Susceptible	<=20	Susceptible	>=320	Resistant
Klebsiella aerogenes	MENB05	+	-	+	<=2/1	Susceptible	4	Susceptible	<=4	Susceptible	<=4	Susceptible	<=1	Susceptible	<=1	Susceptible	<=1	Susceptible	<=0.5	Susceptible	<=0.25	Susceptible	<=2	Susceptible	<=1	Susceptible	<=1	Susceptible	<=0.12	Susceptible	>=16	Resistant	<=20	Susceptible	>=320	Resistant

### Sheet: Corynebacterium
Corynebacterium bovis	MC01
Corynebacterium bovis	MC02
Corynebacterium bovis	MC03
Corynebacterium bovis	MC04

### Sheet: Candida spp
Candida spp
Candida spp
Candida spp
